# Phylogenomics and body shape morphometrics reveal recent diversification in the goatfishes (Syngnatharia: Mullidae)

**DOI:** 10.1101/2022.04.12.488079

**Authors:** Chloe M. Nash, Linnea L. Lungstrom, Lily C. Hughes, Mark W. Westneat

**Author notes:** **Corresponding Author:** Chloe Nash.

## Abstract

Clades of marine fishes exhibit many patterns of diversification, ranging from relatively constant throughout time to rapid changes in the rates of speciation and extinction. The goatfishes (Syngnatharia: Mullidae) are a family of marine, reef associated fishes with a relatively recent origin, distributed globally in tropical and temperate waters. Despite their abundance and economic importance, the goatfishes remain one of the few coral reef families for which the species level relationships have not been examined using genomic techniques. Here we use phylogenomic analysis of ultra-conserved elements (UCE) and exon data to resolve a well-supported, time-calibrated phylogeny for 72 species of goatfishes, supporting a recent crown age of the goatfishes at 21.9 million years ago. We used this framework to test hypotheses about the associations among body shape morphometrics, taxonomy, and phylogeny, as well as to explore relative diversification rates across the phylogeny. Body shape was strongly associated with generic-level taxonomy of goatfishes, with morphometric analyses showing evidence for high phylogenetic signal across all morphotypes. Rates of diversification in this clade reveal a recent sharp increase in lineage accumulation, with 92% of the goatfish species sampled across all clades and major body plans having originated in just the past 5 million years. We suggest that habitat diversity in the early Pliocene oceans and the generalist ecology of goatfishes are key factors in the unusual evolutionary tempo of the family Mullidae.
