## Supplementary material for "Phylogenomics and body shape morphometrics reveal recent diversification in the goatfishes (Syngnatharia: Mullidae)": Table S1 Tissue and Sequence Info

### Sheet: This Study
Source	Family	Species	Institution	Tissue Collection #	Voucher ID #	Locality	Country	Basin	Bioproject Number	Biosample Accesion Number	Comments
This Study	Mullidae	Mulloidichthys ayliffe	CAS	CAS-ICH237544	ICH237544	Ras Hamar	Oman	Arabian Sea	PRJNA824087	SAMN30219930
This Study	Mullidae	Mulloidichthys dentatus	CAS	CAS-ICH236117	ICH236117	Baja California Sur State	Mexico	Pacific Ocean	PRJNA824087	SAMN30219931
This Study	Mullidae	Parupeneus chrysonemus	BPBM	BPBM-PCMB567	PCMB567	French Frigate Shoals	USA	Pacific Ocean	PRJNA824087	SAMN30219932
This Study	Mullidae	Parupeneus chrysopleuron	KUNHM	KUNHM-10560	KUI 4146	Ta Shi Fish Market, Yilan	Taiwan	Pacific Ocean	PRJNA824087	SAMN30219933
This Study	Mullidae	Parupeneus fraserorum	SAIAB	SAIAB-AV/2010-026	97405	Libanona Beach, Fort Dauphin	Madagascar	Indian Ocean	PRJNA824087	SAMN30219934
This Study	Mullidae	Parupeneus heptacanthus	FMNH	FMNH-125506	125506	Culion Island, southern end, SW tip of Rhodes Island in Research Channel	Philippines	Pacific Ocean	PRJNA824087	SAMN30219935
This Study	Mullidae	Parupeneus macronemus	CAS	CAS-ICH236336	ICH236336	Shib Raddib	Saudi Arabia	Red Sea	PRJNA824087	SAMN30219936
This Study	Mullidae	Parupeneus margaritatus	LSUMZ	LSUMZ	18000	Kuwait Fish Market	Kuwait	Persian Gulf	PRJNA824087	SAMN30219937
This Study	Mullidae	Parupeneus spilurus	CAS	CAS-PAP02	237673	Hengchuen Fish Market	Taiwan	Pacific Ocean	PRJNA824087	SAMN30219938
This Study	Mullidae	Upeneichthys lineatus	AMS	AMS-I.45027-021	I.45027-021	Jones Beach, Mollymook	Australia	Pacific Ocean	PRJNA824087	SAMN30219939
This Study	Mullidae	Upeneus itoui	KAUM	KAUM-I.112722	KAUM-I.112722	Uchinoura Bay, Kimotsuki, Kagoshima	Japan	Pacific Ocean	PRJNA824087	SAMN30219940
This Study	Mullidae	Upeneus luzonius	CSIRO	CSIRO-GT4129	H6790-04	Queensland	Australia	Pacific Ocean	PRJNA824087	SAMN30219941	Needs specimen verification.
This Study	Mullidae	Upeneus margarethae	CSIRO	CSIRO-GT10581	H8224-21	Port Hedland, WA	Australia	Indian Ocean	PRJNA824087	SAMN30219942
This Study	Mullidae	Upeneus mascareinsis	SAIAB	SAIAB-HM07-261	82328	Off Mozambique	Mozambique	Indian Ocean	PRJNA824087	SAMN30219943
This Study	Mullidae	Upeneus nigromarginatus	Bos personal collection	BOS	BOS	Panabo City Fish Market	Philippines	Pacific Ocean	PRJNA824087	SAMN30219944
This Study	Mullidae	Upeneus oligospilus	KAUST	KAUST-RS7497	RS7497	Dammam Fish Market (Jubail)	Saudi Arabia	Persian Gulf	PRJNA824087	SAMN30219945
This Study	Mullidae	Upeneus parvus	KUNHM	KUNHM-3926	KUI 29671	Off Pascagoula	USA	Atlantic Ocean	PRJNA824087	SAMN30219946
This Study	Mullidae	Upeneus seychellensis	SAIAB	SAIAB-ACEP08-1603	84280	Mascarene	Mauritius	Indian Ocean	PRJNA824087	SAMN30219947
This Study	Mullidae	Upeneus spottocaudalis	CSIRO	CSIRO-GT9537	H6799-02	Queensland	Australia	Pacific Ocean	PRJNA824087	SAMN30219948
This Study	Mullidae	Upeneus suahelicus	SAIAB	SAIAB-MZ/2010-024	199990	Maputo fishing village landing site, Maputo Bay	Mozambique	Indian Ocean	PRJNA824087	SAMN30219949
This Study	Mullidae	Upeneus supravittatus	SAIAB	SAIAB-PAK14-013	200573	Karachi area	Pakistan	Indian Ocean	PRJNA824087	SAMN30219950
This Study	Mullidae	Upeneus taeniopterus	SAIAB	SAIAB-HM07-371	82006	Mozambique	Mozambique	Indian Ocean	PRJNA824087	SAMN30219951	We changed the name of Upeneus taeniopterus to U. suahelicus in all of our phylogenies given taxonomic input by Franz Uiblein provided during the review process, which is based on study from 2015 that included this specimen. However, given their phylogenetic distinctiveness, we decided to keep both tips in the phylogeny and treat them as separate taxa until further species verification can be don…
Collection Code	Institution Name
AMS	Australian Museum, Syndey
CAS	California Academy of Sciences
CSIRO	Australian National Fish Collection
FMNH	Field Museum of Natural History
LSUMZ	Louisiana State University Musuem of Zoolofy
KAUM	Kagoshima University Museum
KAUST	King Abdullah University of Science and Technology
KUNHM	University of Kansas Natural History Museum
PCMB	Bishop Museum
SAIAB	South African Institue of Aquatic Biology
Bos Personal Collection	Gift from Dr. Arthur Bos

### Sheet: Santaquiteria
Source	Family	Species	Institution	Tissue Collection #	Speciment ID #	Bioproject Accession	Biosample Accession	Locality	Country	Basin	SRA #
Santaquiteria et al. 2021	Mullidae	Mulloidichthys flavolineatus	KU	5644	KUI 32516	PRJNA725267	SAMN18857517	Garapan Lagoon off Oceanside Bar, Saipan Island (Northern Mariana Islands)	United States	Atlantic Ocean
Santaquiteria et al. 2021	Mullidae	Mullus argentinae	UNMDP	T-0134	UNMDP 0134	PRJNA725267	SAMN18857518	Off Patagonian waters, station 12 on board of BO Puerto Deseado	Argentina	Atlantic Ocean
Santaquiteria et al. 2021	Mullidae	Parupeneus barberinus	KU	4124	KUI 31836	PRJNA725267	SAMN18857522	Sand bank behind barrier reef off Suva Point - in lagoon (Viti Levu)	Fiji	Pacific Ocean
Santaquiteria et al. 2021	Mullidae	Parupeneus crassilabris	USNM	AG9RE44	PI-0264	PRJNA725267	SAMN18857523	Negros Oriental, Dumaguete City, Dumaguete market	Philippines	Indo-Pacific Ocean
Santaquiteria et al. 2021	Mullidae	Parupeneus forsskali	FMNH	RS1304T54	FMNH 143490	PRJNA725267	SAMN18857524	Red Sea, Hurghada: "Malak" (Spoon Bay) Fringing reef south of Hurghada near Citadel Resort	Egypt	Indian Ocean
Santaquiteria et al. 2021	Mullidae	Parupeneus inayatae	CSIRO	IN00502	CSIRO unreg LM81	PRJNA725267	SAMN18857525	Tanjung Luar	Indonesia	Indo-Pacific Ocean
Santaquiteria et al. 2021	Mullidae	Parupeneus indicus	USNM	AG9RD89	PI-0209	PRJNA725267	SAMN18857526	Luzon, Batangas, market	Philippines	Indo-Pacific Ocean
Santaquiteria et al. 2021	Mullidae	Parupeneus insularis	USNM	AG5NQ87	mbio1648	PRJNA725267	SAMN18857527	Moorea Island, near 2 motu (Club Med), outer reef	French Polynesia	Pacific Ocean
Santaquiteria et al. 2021	Mullidae	Parupeneus jansenii	CSIRO	GT 4602	CSIRO H 6926-06 (small)	PRJNA725267	SAMN18857528	Torres Strait (Queensland)	Australia	Indo-Pacific Ocean
Santaquiteria et al. 2021	Mullidae	Parupeneus pleurostigma	KU	743	USNM 334645	PRJNA725267	SAMN18857529	West side of Makaha'a off the north central coast of Tongatapu Island	Tonga	Pacific Ocean
Santaquiteria et al. 2021	Mullidae	Parupeneus procerigena	KU	6817	SAIAB 77857	PRJNA725267	SAMN18857530	Victoria Fish Market (Mahe)	Seychelles	Pacific Ocean
Santaquiteria et al. 2021	Mullidae	Pseudupeneus prayensis	USNM	AD9NF17	CV11-150	PRJNA725267	SAMN18857533	Off Boa Vista Island	Cape Verde	Atlantic Ocean
Santaquiteria et al. 2021	Mullidae	Upeneichthys stotti	CSIRO	GT 5950	CSIRO H 6351-07	PRJNA725267	SAMN18857546	Cockburn Sound (western Australia)	Australia	Indo-Pacific Ocean
Santaquiteria et al. 2021	Mullidae	Upeneichthys vlamingii	CSIRO	GT 266	CSIRO H 6346-01	PRJNA725267	SAMN18857547	North of Rottnest I (western Australia)	Australia	Indo-Pacific Ocean
Santaquiteria et al. 2021	Mullidae	Upeneus asymmetricus	CSIRO	IN01738	CSIRO H 7417-02	PRJNA725267	SAMN18857548	Tanjung Luar	Indonesia	Indo-Pacific Ocean
Santaquiteria et al. 2021	Mullidae	Upeneus australiae	CSIRO	GT 4135	CSIRO H 6898-09	PRJNA725267	SAMN18857549	Torres Strait (Queensland)	Australia	Indo-Pacific Ocean
Santaquiteria et al. 2021	Mullidae	Upeneus filifer	CSIRO	CMR003702A	CSIRO unreg	PRJNA725267	SAMN18857550	North of Fraser Island (Queensland)	Australia	Indo-Pacific Ocean
Santaquiteria et al. 2021	Mullidae	Upeneus guttatus	CSIRO	GT 4122	CSIRO H 6519-18	PRJNA725267	SAMN18857551	NE of Cooktown (Queensland)	Australia	Indo-Pacific Ocean
Santaquiteria et al. 2021	Mullidae	Upeneus guttatus	CSIRO	IN02796	CSIRO H 7217-07	PRJNA725267	SAMN18857552	Tanjung Luar	Indonesia	Indo-Pacific Ocean
Santaquiteria et al. 2021	Mullidae	Upeneus japonicus	KU	10324	NSMT-P 105304	PRJNA725267	SAMN18857553	Minami-ise Town (Mie)	Japan	Indo-Pacific Ocean
Santaquiteria et al. 2021	Mullidae	Upeneus moluccensis	KU	6747	SAIAB 76409	PRJNA725267	SAMN18857554	Baie Ternay (Mahe)	Seychelles	Indian Ocean
Santaquiteria et al. 2021	Mullidae	Upeneus nigromarginatus	USNM	AG9RE99	PI-0319	PRJNA725267	SAMN18857555	Negros Oriental, Dumaguete City, Dumaguete market	Philippines	Indo-Pacific Ocean
Santaquiteria et al. 2021	Mullidae	Upeneus quadrilineatus	CSIRO	IN02060	MZB 22936	PRJNA725267	SAMN18857556	Tanjung Luar	Indonesia	Indo-Pacific Ocean
Santaquiteria et al. 2021	Mullidae	Upeneus sulphureus	USNM	AG9RC75	PI-0093	PRJNA725267	SAMN18857557	Metro Manila, Cubao, farmer's market	Philippines	Indo-Pacific Ocean
Santaquiteria et al. 2021	Mullidae	Upeneus sundaicus	CSIRO	GT 4266	CSIRO unreg	PRJNA725267	SAMN18857558	NE of Cooktown (Queensland)	Australia	Indo-Pacific Ocean
Santaquiteria et al. 2021	Mullidae	Upeneus torres	CSIRO	GT 1917	CSIRO H 6405-05	PRJNA725267	SAMN18857559	NW of Shark Bay (western Australia)	Australia	Indo-Pacific Ocean

### Sheet: Longo
Source	Family	Species name	Study Code	NCBI BioProject	NCBI BioSample	NCBI Accession Number
Longo et al. 2017	Mullidae	Mulloidichthys martinicus	CEO27	PRJNA378844	SAMN06563098	KBDM00000000
Longo et al. 2017	Mullidae	Mulloidichthys vanicolensis	CEO44	PRJNA378844	SAMN06563099	KBDN00000000
Longo et al. 2017	Mullidae	Mullus auratus	CEO95	PRJNA378844	SAMN06563100	KBDO00000000
Longo et al. 2017	Mullidae	Parupeneus barberinoides	CEO30	PRJNA378844	SAMN06563103	KBDR00000000
Longo et al. 2017	Mullidae	Parupeneus cyclostomus	CEO45	PRJNA378844	SAMN06563105	KBDT00000000
Longo et al. 2017	Mullidae	Parupeneus multifasciatus	CEO46	PRJNA378844	SAMN06563106	KBDU00000000
Longo et al. 2017	Mullidae	Parupeneus multifasciatus*	CEO31	PRJNA378844	SAMN06563104	KBDS00000000
Longo et al. 2017	Mullidae	Parupeneus rubescens	CEO66	PRJNA378844	SAMN06563107	KBDV00000000
Longo et al. 2017	Mullidae	Pseudupeneus grandisquamis	CEO41	PRJNA378844	SAMN06563113	KBEB00000000
Longo et al. 2017	Mullidae	Pseudupeneus maculatus	CEO55	PRJNA378844	SAMN06563112	KBEA00000000
Longo et al. 2017	Mullidae	Upeneus tragula	CEO48	PRJNA378844	SAMN06563145	KBFH00000000
Longo et al. 2017	Aulostomidae	Aulostomus chinensis	CEO20	PRJNA378844	SAMN06563037	KBBD00000000		Outgroup
Longo et al. 2017	Bramidae	Taractichthys longipinnis	CEO67	PRJNA378844	SAMN06563142	KBFE00000000		Outgroup
Longo et al. 2017	Callionymidae	Callionymus limiceps	CEO152	PRJNA378844	SAMN06563042	KBBH00000000		Outgroup
Longo et al. 2017	Callionymidae	Synchiropus masudai	CEO74	PRJNA378844	SAMN06563077	KBCR00000000		Outgroup
Longo et al. 2017	Centriscidae	Aeoliscus strigatus	CEO32	PRJNA378844	SAMN06563035	KBBB00000000		Outgroup
Longo et al. 2017	Fistulariidae	Fistularia corneta	CEO62	PRJNA378844	SAMN06563072	KBCM00000000		Outgroup
Longo et al. 2017	Pegasidae	Eurypegasus draconis	CEO49	PRJNA378844	SAMN06563069	KBCJ00000000		Outgroup
Longo et al. 2017	Pegasidae	Pegasus volitans	CEO58	PRJNA378844	SAMN06563109	KBDX00000000		Outgroup
Longo et al. 2017	Solenostomidae	Solenostomus cyanopterus	CEO37	PRJNA378844	SAMN06563117	KBEF00000000		Outgroup
Longo et al. 2017	Syngnathidae	Hippocampus abdominalis	CEO144	PRJNA378844	SAMN06563080	KBCT00000000		Outgroup
Longo et al. 2017	Syngnathidae	Hippocampus kuda	CEO52	PRJNA378844	SAMN06563086	KBDA00000000		Outgroup
Longo et al. 2017	Syngnathidae	Syngnathus louisianae	CEO104	PRJNA378844	SAMN06563135	KBEX00000000		Outgroup
