## Supplementary material for "Phylogenomics and body shape morphometrics reveal recent diversification in the goatfishes (Syngnatharia: Mullidae)": Table S2 Genbank Accession Table

### Sheet: Sheet1
Scientific Name	COI	rhod	ATP6/ATP8	cytB	nd2	18S	16S	COII	12S	28S	RAG1
Mulloidichthys mimicus	MK658696.1		JX951466.1
Mullus barbatus barbatus	MG969195.1	EU036563.1		EU036452.1	AJ491821.1	MF796426.1	FN688086.1	FJ008160.1	FJ008148.1
Mullus surmuletus	MG763639.1	EU492035.1		EU492131.1			KJ128837.1	FJ008162.1	EF095566.1	AH013438.2	EF095658.1
Parupeneus porphyreus	MG816715.1 (named P barbatus in alignment)
Upeneus doriae	KU499744.1
Upeneus heemstra	KC147808.1
Upeneus lombok	HM902439
Upeneus pori	KY176690.1			FJ008144.1				FJ008166.1	FJ008155.1
Upeneus vittatus	JN312942.1								LC036890.1
Parupeneus fraserorum	GU805064.1
Upeneus caudofasciatus	GU673238.1
Upeneus floros	MT348768.1
Upeneus heterospinus	MT348772.1
Outgroups
syngnathus-louisianae2-CEO104	MT456147.1			AF356070.1		KY065780.1	KY065600.1		KY065876.1
taractichthys-longipinnis-CEO67	EF609476.1	EF427521.1		EF392626.1		LC212966.1	AB642284.1
eurypegasus-draconis-CEO49	AP005983.1
solenostomus-cyanopterus-CEO37	KY066145.1					KY065770.1	KY065590.1		KY065866.1
hippocampus-abdominalis2-CEO144	GQ502118.1			MN452900.1		KY065731.1	KY065549.1		KY065825.1
hippocampus-kuda2-CEO52	MG816695.1						FJ211367.1		AB032027.1
aeoliscus-strigatus-CEO32							DQ532833.1	NC_010270.1
fistularia-corneta-CEO62							HQ010105.1
pegasus-volitans-CEO58							MT549115.1		LC026581.1
dactylopterus-volitans-CEO70	MN134651.1						GQ485300.1		AY141357.1	AH011851.2
foetorepus_masudai_CEO74	KF265025.1	KF265119.1		KF265069.1

### Sheet: Sheet2
species	locus	Orinigal seq	Name
Parupeneus_cyclostomus	16S	Mullidae_Parupeneus_cyclostomus_KU6884e	parupeneus_cyclostomus_CEO45
Pseudupeneus gradisquamis	16S	Mullidae_Pseudupeneus_grandisquamis_UMSNH10782e	pseudupeneus_grandisquamis_CEO41
Upeneichthys lineatus	ATP6	Mullidae_Upeneichthys_lineatus_SRR5439576	Mullidae_Upeneichthys_lineatus_EPLATE_79_C02
Upeneichthys lineatus	COII	Mullidae_Upeneichthys_lineatus_SRR5439576	Mullidae_Upeneichthys_lineatus_EPLATE_79_C02
