## Appendix C Photo Sources for "Phylogenomics and body shape morphometrics reveal recent diversification in the goatfishes (Syngnatharia: Mullidae)"

### Sheet: Appendix3PhotoSources
Scientific Name	Photo Name	Source
Mulloidichthys ayliffe	Mulloidichthys_ayliffe_10a	Uiblein, 2011
Mulloidichthys ayliffe	Mulloidichthys_ayliffe_10b	Uiblein, 2011
Mulloidichthys ayliffe	Mulloidichthys_ayliffe_10c	Uiblein, 2011
Mulloidichthys dentatus	Mulloidichthys_dentatus_16a	Mexico – Fish, Birds, Crabs, Marine Life, Shells and Terrestrial Life
Mulloidichthys flavolineatus	Mulloidichthys_flavolineatus_15a	John E. Randall's Fish Photos
Mulloidichthys flavolineatus	Mulloidichthys_flavolineatus_15b	John E. Randall's Fish Photos
Mulloidichthys flavolineatus	Mulloidichthys_flavolineatus_15c	John E. Randall's Fish Photos
Mulloidichthys martinicus	Mulloidichthys_martinicus_17a	Williams et al., 2010
Mulloidichthys martinicus	Mulloidichthys_martinicus_34a	Authors' photos (FMNH)
Mulloidichthys martinicus	Mulloidichthys_martinicus_34b	Authors' photos (FMNH)
Mulloidichthys martinicus	Mulloidichthys_martinicus_34c	Authors' photos (FMNH)
Mulloidichthys martinicus	Mulloidichthys_martinicus_9a	MCZ
Mulloidichthys mimicus	Mulloidichthys_mimicus_15a	John E. Randall's Fish Photos
Mulloidichthys mimicus	Mulloidichthys_mimicus_15b	John E. Randall's Fish Photos
Mulloidichthys mimicus	Mulloidichthys_mimicus_1a	NMNH
Mulloidichthys mimicus	Mulloidichthys_mimicus_1b	NMNH
Mulloidichthys pfluegeri	Mulloidichthys_pfluegeri_15a	John E. Randall's Fish Photos
Mulloidichthys pfluegeri	Mulloidichthys_pfluegeri_15b	John E. Randall's Fish Photos
Mulloidichthys pfluegeri	Mulloidichthys_pfluegeri_15c	John E. Randall's Fish Photos
Mulloidichthys vanicolensis	Mulloidichthys_vanicolensis_10a	Uiblein, 2011
Mulloidichthys vanicolensis	Mulloidichthys_vanicolensis_15a	John E. Randall's Fish Photos
Mulloidichthys vanicolensis	Mulloidichthys_vanicolensis_15b	John E. Randall's Fish Photos
Mulloidichthys vanicolensis	Mulloidichthys_vanicolensis_1d	NMNH
Mulloidichthys vanicolensis	Mulloidichthys_vanicolensis_2a	Uiblein & Heemstra, 2010
Mullus argentinae	Mullus_argentinae_27a	FishBase
Mullus auratus	Mullus_auratus_34a	Authors' photos (FMNH)
Mullus barbatus	Mullus_barbatus_0a
Mullus barbatus	Mullus_barbatus_34a	Authors' photos (FMNH)
Mullus barbatus	Mullus_barbatus_34b	Authors' photos (FMNH)
Mullus surmuletus	Mullus_surmuletus_0a
Mullus surmuletus	Mullus_surmuletus_27a	FishBase
Mullus surmuletus	Mullus_surmuletus_31a	FishBase
Mullus surmuletus	Mullus_surmuletus_33a	FishBase
Parupeneus barberinoides	Parupeneus_barberinoides_15a	John E. Randall's Fish Photos
Parupeneus barberinoides	Parupeneus_barberinoides_15b	John E. Randall's Fish Photos
Parupeneus barberinoides	Parupeneus_barberinoides_18a	Authors' photos (AM)
Parupeneus barberinoides	Parupeneus_barberinoides_19a	Authors' photos (CSIRO)
Parupeneus barberinoides	Parupeneus_barberinoides_1a	NMNH
Parupeneus barberinoides	Parupeneus_barberinoides_1b	NMNH
Parupeneus barberinoides	Parupeneus_barberinoides_1c	NMNH
Parupeneus barberinoides	Parupeneus_barberinoides_1d	NMNH
Parupeneus barberinus	Parupeneus_barberinus_15a	John E. Randall's Fish Photos
Parupeneus barberinus	Parupeneus_barberinus_15b	John E. Randall's Fish Photos
Parupeneus barberinus	Parupeneus_barberinus_15c	John E. Randall's Fish Photos
Parupeneus barberinus	Parupeneus_barberinus_22b	BOLD
Parupeneus barberinus	Parupeneus_barberinus_22c	BOLD
Parupeneus biaculeatus	Parupeneus_biaculeatus_15a	John E. Randall's Fish Photos
Parupeneus chrysonemus	Parupeneus_chrysonemus_15a	John E. Randall's Fish Photos
Parupeneus chrysonemus	Parupeneus_chrysonemus_15b	John E. Randall's Fish Photos
Parupeneus chrysonemus	Parupeneus_chrysonemus_15c	John E. Randall's Fish Photos
Parupeneus chrysonemus	Parupeneus_chrysonemus_15d	John E. Randall's Fish Photos
Parupeneus chrysonemus	Parupeneus_chrysonemus_15e	John E. Randall's Fish Photos
Parupeneus chrysopleuron	Parupeneus_chrysopleuron_1a	NMNH
Parupeneus ciliatus	Parupeneus_ciliatus_15a	John E. Randall's Fish Photos
Parupeneus ciliatus	Parupeneus_ciliatus_15b	John E. Randall's Fish Photos
Parupeneus ciliatus	Parupeneus_ciliatus_15c	John E. Randall's Fish Photos
Parupeneus ciliatus	Parupeneus_ciliatus_15d	John E. Randall's Fish Photos
Parupeneus ciliatus	Parupeneus_ciliatus_6b	Randall, 2004
Parupeneus ciliatus	Parupeneus_ciliatus_15a	John E. Randall's Fish Photos
Parupeneus ciliatus	Parupeneus_ciliatus_15b	John E. Randall's Fish Photos
Parupeneus ciliatus	Parupeneus_ciliatus_15c	John E. Randall's Fish Photos
Parupeneus crassilabris	Parupeneus_crassilabris_22a	BOLD
Parupeneus crassilabris	Parupeneus_crassilabris_22c	BOLD
Parupeneus crassilabris	Parupeneus_crassilabris_22e	BOLD
Parupeneus crassilabris	Parupeneus_crassilabris_6a	Randall, 2004
Parupeneus cyclostomus	Parupeneus_cyclostomus_15a	John E. Randall's Fish Photos
Parupeneus cyclostomus	Parupeneus_cyclostomus_15c	John E. Randall's Fish Photos
Parupeneus cyclostomus	Parupeneus_cyclostomus_15d	John E. Randall's Fish Photos
Parupeneus cyclostomus	Parupeneus_cyclostomus_22a	BOLD
Parupeneus cyclostomus	Parupeneus_cyclostomus_22d	BOLD
Parupeneus forsskali	Parupeneus_forsskali_15a	John E. Randall's Fish Photos
Parupeneus forsskali	Parupeneus_forsskali_18a	Authors' photos (AM)
Parupeneus forsskali	Parupeneus_forsskali_5a	Bariche et al., 2013
Parupeneus fraserorum	Parupeneus_fraserorum_24a	Randall & King, 2009
Parupeneus fraserorum	Parupeneus_fraserorum_25a	Uiblein et al., 2018
Parupeneus fraserorum	Parupeneus_fraserorum_32a	Uiblein et al., 2018
Parupeneus heptacanthus	Parupeneus_heptacanthus_15a	John E. Randall's Fish Photos
Parupeneus heptacanthus	Parupeneus_heptacanthus_15b	John E. Randall's Fish Photos
Parupeneus heptacanthus	Parupeneus_heptacanthus_15c	John E. Randall's Fish Photos
Parupeneus heptacanthus	Parupeneus_heptacanthus_15d	John E. Randall's Fish Photos
Parupeneus heptacanthus	Parupeneus_heptacanthus_15e	John E. Randall's Fish Photos
Parupeneus heptacanthus	Parupeneus_heptacanthus_15f	John E. Randall's Fish Photos
Parupeneus heptacanthus	Parupeneus_heptacanthus_15g	John E. Randall's Fish Photos
Parupeneus heptacanthus	Parupeneus_heptacanthus_25a	Uiblein et al., 2018
Parupeneus inayatae	Parupeneus_inayatae_25a	Uiblein et al., 2018
Parupeneus indicus	Parupeneus_indicus_15a	John E. Randall's Fish Photos
Parupeneus indicus	Parupeneus_indicus_15b	John E. Randall's Fish Photos
Parupeneus indicus	Parupeneus_indicus_15c	John E. Randall's Fish Photos
Parupeneus indicus	Parupeneus_indicus_22a	BOLD
Parupeneus insularis	Parupeneus_insularis_1a	NMNH
Parupeneus insularis	Parupeneus_insularis_1b	NMNH
Parupeneus insularis	Parupeneus_insularis_1c	NMNH
Parupeneus insularis	Parupeneus_insularis_1e	NMNH
Parupeneus insularis	Parupeneus_insularis_1g	NMNH
Parupeneus jansenii	Parupeneus_jansenii_15a	John E. Randall's Fish Photos
Parupeneus jansenii	Parupeneus_jansenii_15b	John E. Randall's Fish Photos
Parupeneus jansenii	Parupeneus_jansenii_22a	BOLD
Parupeneus jansenii	Parupeneus_jansenii_22b	BOLD
Parupeneus jansenii	Parupeneus_jansenii_22c	BOLD
Parupeneus jansenii	Parupeneus_jansenii_25a	Uiblein et al., 2018
Parupeneus jansenii	Parupeneus_jansenii_25b	Uiblein et al., 2018
Parupeneus macronemus	Parupeneus_macronemus_15a	John E. Randall's Fish Photos
Parupeneus macronemus	Parupeneus_macronemus_15b	John E. Randall's Fish Photos
Parupeneus macronemus	Parupeneus_macronemus_22a	BOLD
Parupeneus macronemus	Parupeneus_macronemus_22b	BOLD
Parupeneus margaritatus	Parupeneus_margaritatus_15a	John E. Randall's Fish Photos
Parupeneus margaritatus	Parupeneus_margaritatus_15b	John E. Randall's Fish Photos
Parupeneus margaritatus	Parupeneus_margaritatus_15d	John E. Randall's Fish Photos
Parupeneus minys	Parupeneus_minys_11a	Heemstra & Randall, 2009
Parupeneus minys	Parupeneus_minys_11b	Heemstra & Randall, 2009
Parupeneus minys	Parupeneus_minys_1a	NMNH
Parupeneus multifasciatus	Parupeneus_multifasciatus_15a	John E. Randall's Fish Photos
Parupeneus multifasciatus	Parupeneus_multifasciatus_15c	John E. Randall's Fish Photos
Parupeneus multifasciatus	Parupeneus_multifasciatus_15d	John E. Randall's Fish Photos
Parupeneus multifasciatus	Parupeneus_multifasciatus_15e	John E. Randall's Fish Photos
Parupeneus multifasciatus	Parupeneus_multifasciatus_18a	Authors' photos (AM)
Parupeneus multifasciatus	Parupeneus_multifasciatus_18b	Authors' photos (AM)
Parupeneus multifasciatus	Parupeneus_multifasciatus_22b	BOLD
Parupeneus multifasciatus	Parupeneus_multifasciatus_22c	BOLD
Parupeneus multifasciatus	Parupeneus_multifasciatus_22d	BOLD
Parupeneus multifasciatus	Parupeneus_multifasciatus_22e	BOLD
Parupeneus multifasciatus	Parupeneus_multifasciatus_22g	BOLD
Parupeneus nansen	Parupeneus_nansen_25a	Uiblein et al., 2018
Parupeneus orientalis	Parupeneus_orientalis_15a	John E. Randall's Fish Photos
Parupeneus pleurostigma	Parupeneus_pleurostigma_15a	John E. Randall's Fish Photos
Parupeneus pleurostigma	Parupeneus_pleurostigma_34a	Authors' photos (FMNH)
Parupeneus pleurostigma	Parupeneus_pleurostigma_34b	Authors' photos (FMNH)
Parupeneus pleurostigma	Parupeneus_pleurostigma_34c	Authors' photos (FMNH)
Parupeneus porphyreus	Parupeneus_porphyreus_15a	John E. Randall's Fish Photos
Parupeneus poryphyreus	Parupeneus_poryphyreus_18a	Authors' photos (AM)
Parupeneus poryphyreus	Parupeneus_poryphyreus_18b	Authors' photos (AM)
Parupeneus procerigena	Parupeneus_procerigena_1a	NMNH
Parupeneus procerigena	Parupeneus_procerigena_32a	Uiblein et al., 2018
Parupeneus rubescens	Parupeneus_rubescens_15a	John E. Randall's Fish Photos
Parupeneus rubescens	Parupeneus_rubescens_22a	BOLD
Parupeneus seychellensis	Parupeneus_seychellensis_11a	Heemstra & Randall, 2009
Parupeneus spilurus	Parupeneus_spilurus_15a	John E. Randall's Fish Photos
Parupeneus spilurus	Parupeneus_spilurus_15b	John E. Randall's Fish Photos
Parupeneus spilurus	Parupeneus_spilurus_15c	John E. Randall's Fish Photos
Parupeneus spilurus	Parupeneus_spilurus_15d	John E. Randall's Fish Photos
Parupeneus spilurus	Parupeneus_spilurus_22a	BOLD
Parupeneus trifasciatus	Parupeneus_trifasciatus_15a	John E. Randall's Fish Photos
Parupeneus trifasciatus	Parupeneus_trifasciatus_15b	John E. Randall's Fish Photos
Parupeneus trifasciatus	Parupeneus_trifasciatus_15c	John E. Randall's Fish Photos
Parupeneus trifasciatus	Parupeneus_trifasciatus_15d	John E. Randall's Fish Photos
Parupeneus trifasciatus	Parupeneus_trifasciatus_22b	BOLD
Pseudupeneus grandisquamis	Pseudupeneus_grandisquamis_16a	Mexico – Fish, Birds, Crabs, Marine Life, Shells and Terrestrial Life
Pseudupeneus grandisquamis	Pseudupeneus_grandisquamis_34a	Authors' photos (FMNH)
Pseudupeneus grandisquamis	Pseudupeneus_grandisquamis_34b	Authors' photos (FMNH)
Pseudupeneus grandisquamis	Pseudupeneus_grandisquamis_34c	Authors' photos (FMNH)
Pseudupeneus grandisquamis	Pseudupeneus_grandisquamis_34d	Authors' photos (FMNH)
Pseudupeneus maculatus	Pseudupeneus_maculatus_17a	Williams et al., 2010
Pseudupeneus maculatus	Pseudupeneus_maculatus_34a	Authors' photos (FMNH)
Pseudupeneus maculatus	Pseudupeneus_maculatus_34b	Authors' photos (FMNH)
Pseudupeneus maculatus	Pseudupeneus_maculatus_34c	Authors' photos (FMNH)
Pseudupeneus maculatus	Pseudupeneus_maculatus_34d	Authors' photos (FMNH)
Pseudupeneus prayensis	Pseudupeneus_prayensis_27a	FishBase
Pseudupeneus prayensis	Pseudupeneus_prayensis27b	FishBase
Upeneichthys lineatus	Upeneichthys_lineatus_15a	John E. Randall's Fish Photos
Upeneichthys lineatus	Upeneichthys_lineatus_19a	Authors' photos (CSIRO)
Upeneichthys stotti	Upeneichthys_stotti_19a	Authors' photos (CSIRO)
Upeneichthys stotti	Upeneichthys_stotti_19b	Authors' photos (CSIRO)
Upeneichthys stotti	Upeneichthys_stotti_19c	Authors' photos (CSIRO)
Upeneichthys vlamingii	Upeneichthys_vlamingii_19a	Authors' photos (CSIRO)
Upeneichthys vlamingii	Upeneichthys_vlamingii_19b	Authors' photos (CSIRO)
Upeneus asymmetricus	Upeneus_asymmetricus_13a	Uiblein & White, 2015
Upeneus asymmetricus	Upeneus_asymmetricus_19a	Authors' photos (CSIRO)
Upeneus asymmetricus	Upeneus_asymmetricus_19b	Authors' photos (CSIRO)
Upeneus asymmetricus	Upeneus_asymmetricus_19c	Authors' photos (CSIRO)
Upeneus asymmetricus	Upeneus_asymmetricus_19d	Authors' photos (CSIRO)
Upeneus australiae	Upeneus_australiae_18b	Authors' photos (AM)
Upeneus australiae	Upeneus_australiae_29a	Uiblein & Gledhill, 2015
Upeneus caudofasciatus	Upeneus_caudofasciatus_28a	Uiblein et al., 2019
Upeneus caudofasciatus	Upeneus_caudofasciatus_28b	Uiblein et al., 2019
Upeneus caudofasciatus	Upeneus_caudofasciatus_28c	Uiblein et al., 2019
Upeneus davidaromi	Upeneus_davidaromi_2a	Uiblein & Heemstra, 2010
Upeneus doriae	Upeneus_doriae_15a	John E. Randall's Fish Photos
Upeneus doriae	Upeneus_doriae_15b	John E. Randall's Fish Photos
Upeneus doriae	Upeneus_doriae_15c	John E. Randall's Fish Photos
Upeneus filifer	Upeneus_filifer_1a	NMNH
Upeneus filifer	Upeneus_filifer_27a	FishBase
Upeneus filifer	Upeneus_filifer_30a	CSIRO
Upeneus floros	Upeneus_floros_26a	Uiblein & Motomura, 2021
Upeneus guttatus	Upeneus_guttatus_15a	John E. Randall's Fish Photos
Upeneus guttatus	Upeneus_guttatus_19a	Authors' photos (CSIRO)
Upeneus guttatus	Upeneus_guttatus_2a	Uiblein & Heemstra, 2010
Upeneus guttatus	Upeneus_guttatus_3b	Randall & Kulbicki, 2006
Upeneus heemstra	Upeneus_heemstra_14a	Uiblein & Gouws, 2014
Upeneus heemstra	Upeneus_heemstra_14b	Uiblein & Gouws, 2014
Upeneus heemstra	Upeneus_heemstra_14c	Uiblein & Gouws, 2014
Upeneus heterospinus	Upeneus_heterospinus_26a	Uiblein & Motomura, 2021
Upeneus heterospinus	Upeneus_heterospinus_28a	Uiblein et al., 2019
Upeneus heterospinus	Upeneus_heterospinus_28c	Uiblein et al., 2019
Upeneus heterospinus	Upeneus_heterospinus_28d	Uiblein et al., 2019
Upeneus itoui	Upeneus_itoui_19a	Authors' photos (CSIRO)
Upeneus japonicus	Upeneus_japonicus_29a	Uiblein & Gledhill, 2015
Upeneus lombok	Upeneus_lombok_13a	Uiblein & White, 2015
Upeneus luzonius	Upeneus_luzonius_19a	Authors' photos (CSIRO)
Upeneus margarethae	Upeneus_margarethae_19a	Authors' photos (CSIRO)
Upeneus margarethae	Upeneus_margarethae_28a	Uiblein et al., 2019
Upeneus margarethae	Upeneus_margarethae_28b	Uiblein et al., 2019
Upeneus margarethae	Upeneus_margarethae_28c	Uiblein et al., 2019
Upeneus margarethae	Upeneus_margarethae_28d	Uiblein et al., 2019
Upeneus margarethae	Upeneus_margarethae_28e	Uiblein et al., 2019
Upeneus mascareinsis	Upeneus_mascareinsis_2a	Uiblein & Heemstra, 2010
Upeneus moluccensis	Upeneus_moluccensis_15a	John E. Randall's Fish Photos
Upeneus moluccensis	Upeneus_moluccensis_15b	John E. Randall's Fish Photos
Upeneus moluccensis	Upeneus_moluccensis_15c	John E. Randall's Fish Photos
Upeneus moluccensis	Upeneus_moluccensis_2a	Uiblein & Heemstra, 2010
Upeneus moluccensis	Upeneus_moluccensis_3a	Randall & Kulbicki, 2006
Upeneus mouthami	Upeneus_mouthami_3a	Randall & Kulbicki, 2006
upeneus nigromarginatus	upeneus_nigromarginatus_1a	NMNH
upeneus nigromarginatus	upeneus_nigromarginatus_1b	NMNH
Upeneus oligospilus	Upeneus_oligospilus_14a	Uiblein & Gouws, 2014
Upeneus parvus	Upeneus_parvus_27a	FishBase
Upeneus parvus	Upeneus_parvus_31a	FishBase
Upeneus pori	Upeneus_pori_13a	Uiblein & White, 2015
Upeneus pori	Upeneus_pori_15a	John E. Randall's Fish Photos
Upeneus pori	Upeneus_pori_15b	John E. Randall's Fish Photos
Upeneus pori	Upeneus_pori_15c	John E. Randall's Fish Photos
Upeneus quadrilineatus	Upeneus_quadrilineatus_27a	FishBase
Upeneus quadrilineatus	Upeneus_quadrilineatus_15a	John E. Randall's Fish Photos
Upeneus spottocaudalis	Upeneus_spottocaudalis_19a	Authors' photos (CSIRO)
Upeneus stenopsis	Upeneus_stenopsis_4a	Uiblein & Causse, 2013
Upeneus suahelicus	Upeneus_suahelicus_2a	Uiblein & Heemstra, 2010
Upeneus subvittatus	Upeneus_subvittatus_15a	John E. Randall's Fish Photos
Upeneus subvittatus	Upeneus_subvittatus_15b	John E. Randall's Fish Photos
Upeneus subvittatus	Upeneus_subvittatus_34a	Authors' photos (FMNH)
Upeneus sulphureus	Upeneus_sulphureus_15a	John E. Randall's Fish Photos
Upeneus sulphureus	Upeneus_sulphureus_15b	John E. Randall's Fish Photos
Upeneus sulphureus	Upeneus_sulphureus_15c	John E. Randall's Fish Photos
Upeneus sulphureus	Upeneus_sulphureus_22a	BOLD
Upeneus sundaicus	Upeneus_sundaicus_15a	John E. Randall's Fish Photos
Upeneus sundaicus	Upeneus_sundaicus_15b	John E. Randall's Fish Photos
Upeneus sundaicus	Upeneus_sundaicus_15c	John E. Randall's Fish Photos
Upeneus supravittatus	Upeneus_supravittatus_2a	Uiblein & Heemstra, 2010
Upeneus taeniopterus	Upeneus_taeniopterus_15a	John E. Randall's Fish Photos
Upeneus taeniopterus	Upeneus_taeniopterus_15b	John E. Randall's Fish Photos
Upeneus taeniopterus	Upeneus_taeniopterus_2b	Uiblein & Heemstra, 2010
Upeneus torres	Upeneus_torres_29a	Uiblein & Gledhill, 2015
Upeneus torres	Upeneus_torres_29b	Uiblein & Gledhill, 2015
Upeneus tragula	Upeneus_tragula_14a	Uiblein & Gouws, 2014
Upeneus tragula	Upeneus_tragula_14b	Uiblein & Gouws, 2014
Upeneus tragula	Upeneus_tragula_15a	John E. Randall's Fish Photos
Upeneus tragula	Upeneus_tragula_15b	John E. Randall's Fish Photos
Upeneus tragula	Upeneus_tragula_15c	John E. Randall's Fish Photos
Upeneus tragula	Upeneus_tragula_15d	John E. Randall's Fish Photos
Upeneus vittatus	Upeneus_vittatus_15a	John E. Randall's Fish Photos
Upeneus vittatus	Upeneus_vittatus_15b	John E. Randall's Fish Photos
Upeneus vittatus	Upeneus_vittatus_15c	John E. Randall's Fish Photos
Upeneus vittatus	Upeneus_vittatus_15d	John E. Randall's Fish Photos
Upeneus vittatus	Upeneus_vittatus_2b	Uiblein & Heemstra, 2010
Upeneus willwhite	Upeneus_willwhite_26a	Uiblein & Motomura, 2021
			Reference	Link
			Uiblein, F. (2011). Taxonomic review of Western Indian Ocean goatﬁshes of the genus Mulloidichthys (Family Mullidae), with description of a new species and remarks on colour and body form variation in Indo-West Paciﬁc species. Smithiana Bulletin, 13, 51–73. https://www.biodiversitylibrary.org/part/248804	https://biostor.org/reference/239558
			Mexico – Fish, Birds, Crabs, Marine Life, Shells and Terrestrial Life	https://mexican-fish.com/goatfish-family/
			John E. Randall's Fish Photos	http://pbs.bishopmuseum.org/images/JER/
			Williams, J. T., Carpenter, K. E., van Tassell, J. L., Hoetjes, P., Toller, W., Etnoyer, P., & Smith, M. (2010). Biodiversity Assessment of the Fishes of Saba Bank Atoll, Netherlands Antilles. PLOS ONE, 5(5), e10676-. https://doi.org/10.1371/journal.pone.0010676	https://doi.org/10.1371/journal.pone.0010676
			MCZ	https://mcz.harvard.edu
			NMNH	https://collections.si.edu/search/
			Uiblein, F., & Heemstra, P. (2010). A taxonomic review of the Western Indian Ocean goatfishes of the genus Upeneus (Family Mullidae), with descriptions of four new species. Smithiana Bulletin, 11.	http://hdl.handle.net/11250/117221
			FishBase	https://www.fishbase.se/search.php
			BOLD	http://v3.boldsystems.org
			Randall, J. E. (2004). Revision of the goatfish genus Parupeneus (Perciformes: Mullidae), with descriptions of two new species. Indo-Pac. Fish., 36, 1–64.	https://www.nhbs.com/revision-of-the-goatfish-genus-parupeneus-perciformes-mullidae-with-descriptions-of-two-new-species-book
			Bariche, M., Bilecenoglu, M., & Bariche, M., Bilecenoglu, M., & Azzurro, E. (2013). Confirmed presence of the Red Sea goatfish Parupeneus forsskali (Fourmanoir & Guézé, 1976) in the Mediterranean Sea. Bioinvasion Records, 2, 173–175. https://doi.org/10.3391/bir.2013.2.2.15, E. (2013). Confirmed presence of the Red Sea goatfish Parupeneus forsskali (Fourmanoir & Guézé, 1976) in the Mediterranean S…	http://dx.doi.org/10.3391/bir.2013.2.2.15
			Heemstra, E., & Randall, J. E. (2009). Three new goatfishes of the genus Parupeneus from the Western Indian Ocean, with resurrection of P. seychellensis.	https://www.semanticscholar.org/paper/Three-new-goatfishes-of-the-genus-Parupeneus-from-Heemstra-Randall/4c6314394b3375c3e2a8e1da682564705bf85b50#paper-header
			Randall, J. E., & King, D. R. (2009). Parupeneus fraserorum, a new species of goatfish (Perciformes: Mullidae) from South Africa and Madagascar. Smithiana Bulletin, 10, 31–35. https://www.biodiversitylibrary.org/part/248795	https://biostor.org/reference/239547
			Uiblein, F., Hoang, T. A., Alama, U., Causse, R., Chacate, O., Fahmi, Garibay, S., & Matiku, P. (2018). A new species and new records of goatfishes of the genus Parupeneus (Mullidae) from the Indian Ocean, with updated occurrence information for P.jansenii in the Western Pacific. Cybium, 42, 229–256.	http://dx.doi.org/10.26028/10.26028/cybium/2018-423-002
			Uiblein, F., & Motomura, H. (2021). Three new goatfishes of the genus Upeneus from the Eastern Indian Ocean and Western Pacific, with an updated taxonomic account for U. itoui (Mullidae: japonicus-species group). Zootaxa, 4938, 298–324. https://doi.org/10.11646/zootaxa.4938.3.2	https://doi.org/10.11646/zootaxa.4938.3.2
			Uiblein, F., & White, W. (2015). A new goatfish of the genus Upeneus (Mullidae) from Lombok, Indonesia and first verified record of U. asymmetricus for the Indian Ocean. Zootaxa, 3980, 51–66. https://doi.org/10.11646/zootaxa.3980.1.3	http://dx.doi.org/10.11646/zootaxa.3980.1.3
			Uiblein, F., & Gouws, G. (2014). A new goatfish species of the genus Upeneus (Mullidae) based on molecular and morphological screening and subsequent taxonomic analysis. Marine Biology Research, 10(7), 655–681. https://doi.org/10.1080/17451000.2013.850515	https://doi.org/10.1080/17451000.2013.850515
			Uiblein, F., Gledhill, D. C., Pavlov, D. A., Hoang, T. A., & Shaheen, S. (2019). Three new goatfishes of the genus Upeneus (Mullidae) from the Indo-Pacific, with a redescription of colour patterns in U. margarethae. Zootaxa, 4683 (2). https://doi.org/10.11646/zootaxa.4683.2.1	https://doi.org/10.11646/zootaxa.4683.2.1
			Randall, J. E., & Kulbicki, M. (2006). A review of the goatfishes of the genus Upeneus (Perciformes : Mullidae) from New Caledonia and the Chesterfield Bank, with a new species and four new records. 45.	10.11646/zootaxa.4683.2.1
			Uiblein, F., & Causse, R. (2013). A new deep-water goatfish of the genus Upeneus (Mullidae) from Vanuatu, South Pacific. Zootaxa, 3666 (3). https://doi.org/10.11646/zootaxa.3666.3.4	https://doi.org/10.11646/zootaxa.3666.3.4
			Uiblein, F., & Gledhill, D. C. (2015). A new goatfish of the genus Upeneus (Mullidae) from Australia and Vanuatu, with inter- and intraspecific comparisons. Marine Biology Research, 11(5), 475–491. https://doi.org/10.1080/17451000.2014.958088	https://doi.org/10.1080/17451000.2014.958088
